# A library of lineage-specific driver lines connects developing neuronal circuits to behavior in the *Drosophila* Ventral Nerve Cord

**DOI:** 10.1101/2024.11.27.625713

**Authors:** Jelly HM Soffers, Erin Beck, Daniel J. Sytkowski, Marianne E. Maughan, Devasri Devarakonda, Yi Zhu, Beth Wilson, Yu-Chieh David Chen, Ted Erclik, James W. Truman, James B. Skeath, Haluk Lacin

**Affiliations:** School of Science and Engineering, Division Biological and Biomedical Systems, University of Missouri-Kansas City, Kansas City, MO, USA; Department of Genetics, Washington University School of Medicine, St. Louis, MO, USA; Department of Biology, New York University, New York, NY, USA; Department of Biology, University of Toronto - Mississauga, Mississauga, ON, Canada; Department of Cell and Systems Biology, University of Toronto - Mississauga, Mississauga, ON, Canada; Department of Biology, University of Washington, Seattle, WA, USA

## Abstract

Understanding developmental changes in neuronal lineages is crucial to elucidate how they assemble into functional neural networks. Studies investigating nervous system development in model systems have only focused on select regions of the central nervous system due to the limited availability of genetic drivers that target specific neuronal lineages throughout development and adult life. This has hindered our understanding of how distinct neuronal lineages interconnect to form neuronal circuits during development. Here, we present a split-GAL4 library composed of genetic driver lines, which we generated via editing the genomic locus of lineage-specific transcription factors and demonstrate that we can use this library to specifically target most individual neuronal hemilineages in the *Drosophila* ventral nerve cord (VNC) throughout development and into adulthood. Using these genetic driver lines, we found striking morphological changes in neuronal processes within a lineage during metamorphosis. We also demonstrated how neurochemical features of neuronal classes can be quickly assessed. Lastly, we documented behaviors elicited in response to optogenetic activation of individual neuronal lineages and generated a comprehensive lineage-behavior map of the entire fly VNC. Looking forward, this lineage-specific split-GAL4 driver library will provide the genetic tools needed to address the questions emerging from the analysis of the recent VNC connectome and transcriptome datasets.
