## Supplementary material for "A library of lineage-specific driver lines connects developing neuronal circuits to behavior in the *Drosophila* Ventral Nerve Cord": Sub. Table 1

### Sheet: Table1
Lineage	Driver line Combinations
0A	inv-GAL4-DBD; tj-p65.AD: This combination is very specific and provides good coverage of lineage 0A in both larval and adult VNCs. A few non-specific cells are marked. The combination also marks SEZ 0A neurons in the brain specifically. fkh-GAL4-DBD; tj-p65.AD: Very specific in both larval and adult VNCs. Less 0A neurons are marked in the adult than larva VNC. Brain and optic lobe have extensive …
1A	Dr-p65.AD; ets21C-GAL4-DBD: This combination is specific and provides good coverage of 1A neurons in both larval and adult VNCs. A few large medial neurons, separated from the main cluster, are marked and may represent embryonic 1A neurons. The ventral-posterior part of the brain has a cluster of neurons that might be SEZ 1A neurons
1B	HLH4C-GAL4-DBD; H15-p65.AD: This combination is specific and and provides good coverage of 1B neurons in the adult VNC. A few neurons, likely not 1B, are marked in the dorsal posterior part of the thoracic segments. Only a few 1B neurons are marked in the larval VNC for each hemisegment, robust targeting likely happens later, in the pupa. The brain contains loose cluster of neurons that is marked…
2A	sox21a-GAL4-DBD;VGlut-p65.AD: This combination provides very specific staining and good coverage of 2A neurons in T2-3 segments, however, significantly less neurons are marked in T1 segments in both larval and adult VNCs. Several clusters are marked in the brain, but not in the SEZ region. sox21a-GAL4-DBD;lim1-VP16.AD: Specific and good coverage in T2-3 segments but the number of marked neurons i…
3A	No specific line. H15-p65.AD;ChaT-GAL4-DBD: Targets 3A neurons in addition to 7B, 12A, and leg sensory neurons in the adult VNC; lineage expression is weak in the larval VNC. Several clusters of neurons are marked in the brain including SEZ area.
3B	No specific line. fer3-GAL4-DBD; cg4328-p65.AD: Marks 3B in neurons in addition to 12B neurons in both larval and adult VNCs.
4B	ap-p65.AD;fkhGAL4-DBD: This combination provides good coverage of lineage 4B neurons in the adult and larval VNCs, however, no abdominal neurons were labeled in the larval VNC. The driver also targets a large population of wing sensory neurons in the adult VNC. In the adult brain, including the optic lobe region, a few neural clusters were marked. ap-p65.AD;hgtx-GAL4-DBD: Specific and good covera…
5B	vg-p65.AD;toy-GAL4-DBD: This combination provides very specific and good coverage of 5B neurons in the larval and adult VNCs. The SEZ has a cluster of positive cells, likely 5B neurons. In the Brain has several neuronal clusters are visible as well.
6A	mab21-p65.AD;toy-GAL4-DBD: This combination is somewhat specific and does mark most 6A neurons in both larval and adult VNCs. Additionally, 4-5 motor neurons per hemisegment are marked, likely 24B, in both larval and adult VNCs. Several brain clusters, of which one in located in the SEZ region, and neck sensory neurons marked.
6B	sens2-p65.AD;vg-GAL4-DBD or sens2-GAL4-DBD-vg-p65.AD: Thess combinations provides specific and good coverage of 6B neurons in both adult and larval VNCs with minimal brain expression. A group of medial efferent neurons, likely octopaminergic/glutamatergic mVUMs (write out in full), are marked in the larval VNC but not detected in the adult. Sensory neurons innervating the leg and wing neuropils a…
7B	unc-4-p65.AD; mab21-GAL4-DBD: This combination provides specific and good coverage of 7B neurons in both adult and larval VNCs. A few leg sensory neurons are marked in the adult VNC. In the brain has several lineages are marked, hence all Unc-4-positive brain clusters appear to be positive for mab21 too. unc-4-GAL4-DBD; sv-p65.AD: Specific and good coverage of 7B neurons in both adult and larval …
8A	ems-GAL4-DBD;eyAD: This combination is very specific and provides good coverage of 8A neurons in both adult and larval VNCs. A few weakly expressing leg sensory neurons were detected. Note that this combination of driver is expected to target embryonic NB4-4; in agreement with this, several immature motor neurons are marked in the larval VNC in addition to 8A neurons. Sensory neurons in SEZ are m…
8B	C15-p65.AD;lim3-GAL4-DBD: This combination provides specific and good coverage in both the adult and larval VNCs. A few neurons from another lineage, likely 9B, are marked as well. Some positive clusters were visible in the SEZ region and some brain lineages were marked too, but can be cleaned with tsh based intersection.
9A	Dr-p65.AD;gad1-GAL4-DBD: Very specific and good coverage of 9A neurons in the adult and larval VNC. Only a few ventral, likely unrelated cells, are marked. A large set of olfactory projection neurons are marked in the adult brain. Dr-p65.AD; sox21a-GAL4-DBD: Very specific to 9A neurons in both larval and adult VNCs but it targets a subset of 9A neurons.
9B	acj6-p65.AD;vGluT-GAL4-DBD: This combination provides specific and good coverage of 9B neurons in the adult and larval VNCs. Larval 9B expression is weak. Adult brain displays signal for one undetermined specific lineage.
10B	knot-p65.AD;hb9-GAL4-DBD: Very specific and good coverage of 10B neurons in the adult and larval VNC. Brain expression is minimal; only a few cells in the SEZ. hb9-p65.AD;sens-2-GAL4-DBD: Very specific and good coverage of 10B neurons in the adult VNC. Brain expression is minimal. knot-p65.AD;nkx6-GAL4-DBD: Very specific, but target a subset of 10B neurons in the adult VNC.Brain expression is min…
11A	unc-4-GAL4-DBD;tey-VP16: This combination is specific and provides good coverage of 11A neurons. Occasionally single neurons were labeled, likely belonging to other lineages. It labels an undetermined brain lineage with descending neurons. 11A neurons are labeled in the Larval VNC. unc-4-p65.AD; hgtx-GAL4-DBD: Specific staining but it but mark a subset of 11A neurons in the adult VNC. Brain expre…
11B	eve-p65.AD;gad1-GAL4-DBD: This combination provides specific and good coverage of 11B neurons in the adult and larval VNCs. Larval expression is weak. Small clusters of large neurons with parallel arbors, suggesting they are segmentally repeated, were marked in the SEZ region of the brain
12A	unc-4-GAL4-DBD;TfAP2-p65.AD: This combination is specific and provides good coverage of 12A neurons in the adult and larval VNCs, but some leg cells are marked as well. Expression is observed in the adult proximal leg tissues and larval leg discs. The brain has a busy expression pattern particularly in the optic lobe and SEZ 12A neurons appear to be marked too
12B	HGTX-GAL4-DBD;gad1-p65.AD: This combination is somewhat specific yet provides good coverage of 12B neurons. A cluster of lateral neurons is also marked, likely from lineage 3A. In the larval VNC, 12B neurons were marked. Furthermore, three clusters of neurons were marked in the SEZ region of the brain.
13A	dbx-GAL4-DBD; dmrt99B-p65.AD: This combination is specific and provides good coverage of 13A neurons in the adult VNC, but around five larger cells on the dorsal edge of the VNC were also marked with this driver, likely 19A neurons. Larval expression is noisy with many cells from different lineages, including some 13A neurons. It marks a few large neurons in the region of the central brain border…
13B	vg-GAL4-DBD; D-VP16.AD: This combination is specific and provides good coverage of 13B neurons in the adult VNC. The larval VNC expression marks only one or two 13B neurons and a small group of medial neurons, likely embryonic born from a different lineage. Robust postembryonic 13B neurons likely get marked in pupal stages. We observe strong staining for haltere and minor wing sensory innervation…
14A	Dr-p65.AD; toy-GAL4-DBD: This combination provides specific and good coverage of 14A neurons in both the larval and adult VNCs, except one motor neuron in adult T1 segments and 3-4 motor neurons in larval thoracic segments. A small number of SEZ neurons is marked in the brain.
15B	HGTX-GAL4-DBD; VGlut-p65.AD: Specific signal for 15B leg motor neurons with some contamination of interneurons and motor neurons from other lineages. The brain has no expression except a few motor neurons in the SEZ region. A few post-embryonic 15B neurons are marked weakly in the larval VNC and robust 15B expression starts in the pupa. nkx6- GAL4-DBD; twit-p65.AD: Specific to 15B leg motor neuro…
16B	hb9-p65.AD; bi-GAL4-DBD: Specific and good coverage of 16B neurons. Some contaminations: one motor neuron in T1-2, two motor neurons in T3 (based on their innervation apttern all likely flight related). A pair of interneurons in all thoracic segments-likely not 16B. In the dorsal brain, it targets a specific cluster. hb9-p65.AD; vGluT-GAL4-DBD: This combination is specific to 15B leg motor neuron…
17A	unc-p65.AD;hmx-GAL4-DBD: This combination is specific and provides good coverage of 17A neurons in the adult and larval VNCs. A small SEZ cluster, likely 17A neurons, and a medial brain cluster are also marked.
18B	N/A- (Poxn-GAL4 driven reporter immortalizaton specifically target 18B neurons.)
19A	dbx-GAL4-DBD; scro-p65.AD: This combination is specific and provides good coverage of 19A neurons in the adult and larval VNCs. In the adult brain, it marks clusters that innervate the mushroom body lobes. Some SEZ neurons, not high in number but likely 19A neurons, are marked as well.
19B	No specific line
20/22A	bi-GAL4-DBD;shaven-p65.AD: This combination is less specific yet provides good coverage of 20/22A neurons in both adult and larval VNC. A few motor neurons and sensory neurons are also marked. The adult brain contains several positive clusters including sensory neurons from the antenna. bi-p65.AD; ets65A-GAL4-DBD: Somewhat specific and good coverage of 20/22A in both adult and larval VNC. Several…
21A	Dr-p65.AD; tj-GAL4-DBD: Very specific and good coverage of 21A neurons in both adult and larval VNC. A motor neuron in T1, likely from another lineage is marked as well. Dr-p65.AD; ey-GAL4-DBD: Somewhat specific and good coverage of 21A neurons in both adult and larval VNCs. A medially located cluster is also labeled, that likely contains 14A neurons. A local antennal nerve lineage is marked in t…
23B	unc-4-p65.AD; acj6-GAL4-DBD: This combination is specific and provides good coverage of 23B neurons in the larval and adult VNCs. Some chordatonal sensory neurons are marked as well. Sensory neurons that arise from the antenna are marked in the adult brain. Another cluster is marked in the adult SEZ, likely made of 23B neurons.
24B	ems-GAL4-DBD; twit-p65.AD: In the adult VNC around 10 neurons per segment are labeled and most appear to be motor neurons from lineage 24B, but likely neurons from other lineages contribute to this signal as well. We did not detect clear for these motor neurons in the larval VCN. In the adult SEZ a cluster of large was marked which likely contains motor neurons.
