## Supplementary material for "A library of lineage-specific driver lines connects developing neuronal circuits to behavior in the *Drosophila* Ventral Nerve Cord": Sub. Table 2

### Sheet: Results
Hemilineage	Neuron Count	Connections	Weighted Connectivity (%)	Types
05B	5	205	15.1964	AN05B006, AN05B006, IN05B032, IN05B032, AN05B006
06B	3	30	2.22387	IN06B016, N06B056, IN06B059
07B	6	45	3.3358	IN07B066, IN07B054, IN07B055, IN07B066, IN07B055, IN07B007
08B	12	339	25.1297	AN08B098, AN08B098, AN08B098, AN08B098, AN08B098, AN08B098, AN08B098, AN08B098, AN08B102, AN08B099, AN08B099, IN08B075
10B	2	14	1.03781	AN10B019, AN10B019
11A	2	13	0.963677	IN11A001, IN11A001
12B	2	55	4.07709	IN12B015, IN12B015
13A	3	67	4.96664	IN13A032, IN13A022, IN13A022
18B	2	12	0.889548	IN18B034, IN18B034
21A	3	108	8.00593	IN21A032, IN21A027, IN21A034
