## Supplementary material for "A library of lineage-specific driver lines connects developing neuronal circuits to behavior in the *Drosophila* Ventral Nerve Cord": Sup. Table 3

### Sheet: Results
hemilineage	Neuron Count	Connections	Weighted Connectivity (%)	Types
02A	2	11	0.661853	AN02A002, AN02A002
05B	5	49	2.94826	AN05B006, AN05B006, IN05B032, IN05B032, IN05B089]
06B	6	121	7.28039	IN06B008, IN06B008, IN06B008, IN06B029, IN06B056, IN06B008
07B	3	20	1.20337	IN07B080, IN07B080, IN07B080
08B	13	208	12.515	IN08B003, AN08B09, AN08B098, AN08B098, AN08B098, AN08B098, AN08B098, AN08B098, AN08B009, AN08B099, AN08B099, AN08B009, AN08B098
11A	5	71	4.27196	IN11A001, IN11A021, IN11A001, IN11A044, IN11A032
12A	1	5	0.300842	IN12A030
12B	1	12	0.722022	IN12B015
13A	1	13	0.78219	IN13A032
18B	5	206	12.3947	IN18B034, IN18B034, IN18B034, AN18B053, IN18B031
19A	2	27	1.62455	IN19A117, IN19A106
19B	4	54	3.2491	AN19B019, AN19B019, IN19B067, AN19B001
21A	3	19	1.1432	IN21A032, IN21A027, IN21A034
