## Supplementary material for "A library of lineage-specific driver lines connects developing neuronal circuits to behavior in the *Drosophila* Ventral Nerve Cord": Sub. Table 4

### Sheet: Supplemental Table 1
Donor	Method	gRNA sequence	Location of guide target	Phase	Comment
pCU57_gw_OK2_Int_250-attP2FRT2-T2A-exex-P65.AD	CRISPR Trojan CRIMIC	pCFD4:ccctctaatttgtttgcttcg (rev)	intron 1-2	2
pCU57_gw_OK8_Int_250-attP2FRT2-T2A-exex-GAL4-DBD	CRISPR Trojan CRIMIC	pCFD4:ccctctaatttgtttgcttcg (rev)	intron 1-2	2
pCU57_gw_OK3_Int_250-attP2FRT2-T2A-vg-P65.AD	CRISPR Trojan CRIMIC	pCFD4:acgtgccggccaaagttgtcg (rev)	intron 4-5	1
pCU57_gw_OK9_Int_250-attP2FRT2-T2A-vg-GAL4-DBD	CRISPR Trojan CRIMIC	pCFD4:acgtgccggccaaagttgtcg (rev)	intron 4-5	1
pCU57_gw_OK5_Int_250-attP2FRT2-T2A-scro-P65.AD	CRISPR Trojan CRIMIC	OK2:gccctaaaggcgcccaaaac	intron 3-4	1
pCU57_gw_OK10_Int_250-attP2FRT2-T2A-scro-GAL4-DBD	CRISPR Trojan CRIMIC	OK2:gccctaaaggcgcccaaaac	intron 3-4	1
pCU57_gw_OK6_Int_250-attP2FRT2-T2A-Ets21C-P65.AD	CRISPR Trojan CRIMIC	OK2:GTGCATAGACCTCGGGATGT	intron1-2	1
pCU57_gw_OK4_Int_250-attP2FRT2-T2A-H15-P65.AD	CRISPR Trojan CRIMIC	pCFD4: gcaacacaattgcaaaacgg (rev)	intron 3-4	2
pCU57_gw_OK7_Int_250-attP2FRT2-T2A-eve-P65.AD	CRISPR Trojan CRIMIC	OK2:GAGTAACTCGTCACGTTTGCT	intron 1-2	1
pCU57_gw_OK11_Int_250-attP2FRT2-T2A-Ets21C-GAL4-DBD	CRISPR Trojan CRIMIC	OK2:GTGCATAGACCTCGGGATGT	intron1-2	1
pCU57_gw_OK12_Int_270-T2A-Fer3-GAL4-DBD	CRISPR-Direct C-terminal insertion	OK2:GTAGGACAAACTGTGATTAA	in frame insertion	in frame
pCU57_gw_OK13_Int_300-T2A-ems-GAL4-DBD	CRISPR-Direct C-terminal insertion	2xgRNA:OK2:GCGGCGAGGGAGGATCGCAG;GCTCCTGGCCGCTTCTCTCAG	in frame insertion to the gene end	in frame	deletion caused by two guide RNAs was restored via donor DNA
pCU57_gw_OK14_Int_300-T2A-HLH4C-GAL4-DBD	CRISPR-Direct exonal insertion	2x gRNA: Ok2: GATAGACCCACCAATTCCGA; TGGGTCTATCGCGGGAGGAG	in frame insertion in exon 2	in frame	truncating protein with 102 amino acids missing on C-terminus
