## Supplementary material for "A library of lineage-specific driver lines connects developing neuronal circuits to behavior in the *Drosophila* Ventral Nerve Cord": Sub. Table 5

### Sheet: Sheet1
Figures	Panel	Genotypes
Figure 1	A, B	acj6-GAL4/+;10XUAS-nls-tdTomato_VK0003 /+
Figure 1	C, D	acj6-GAL4AD/ unc-4-GAL4DBD;10XUAS-nls-tdTomato_VK0003/+
Figure 1 Suplemental 1	A-G	acj6-GAL4AD/ unc-4-GAL4DBD;;10XUAS-IVS-GFP-p10 in attP2 /+
Figure 2	A	PBac{fkh-GFP.FPTB}VK00037
Figure 2	B	y[1] w[*]; Mi{Trojan-GAL4.2}kn[MI15480-TG4.2]/+; 10XUAS-IVS-myr::GFP in attP40/+
Figure 2	C	w1118;; PBac{Sp1-EGFP.S}VK00033
Figure 2	D	y[1] w[*]; TI{GFP[3xP3.cLa]=CRIMIC.TG4.2}Sox21a[CR00451-TG4.2]/TM3 Sb[1]
Figure 2	E	y[1] w[*]; Mi{PT-GFSTF.2}Hmx[MI02025-GFSTF.2]/TM3, Sb[1] Ser[1]
Figure 2	F, G	P{w[+mW.hs]=GawB}elav[C155]/hsFLP; P{w[+mW.hs]=FRT(w[hs])}G13 P{w[+mC]=tubP-GAL80}LL2/P{w[+mW.hs]=FRT(w[hs])}G13
Figure 3	A	20XUAS-CsChrimson-mVenus_attp18/+; inv-GAL4-DBD/tj-VP16AD
Figure 3	B	20XUAS-CsChrimson-mVenus_attp18/+;ets21c- GAL4-DBD/+ Dr-p65.AD/+
Figure 3	C	VGluT-p65.AD/+;sox21a GAL4-DBD/20XUAS-CsChrimson-mVenus_attP2
Figure 3	D	20XUAS-CsChrimson-mVenus_attp18/+;ap-p65.AD/+; fkh/+
Figure 3	E	vg-p65.AD/+;10XUAS-IVS-myr::GFP in attP2/+; toy-GAL4-DBD/+
Figure 3	F	20XUAS-CsChrimson-mVenus_attp18;sens2-p65.AD/ vg-GAL-DBD
Figure 3	G	mab21-GAL4-DBD/ unc-4-p65.AD; 20XUAS-CsChrimson-mVenus_attp40
Figure 3	H	20XUAS-CsChrimson-mVenus_attP40/+;ems-GAL4-DBD/+; ey-p65.AD/+
Figure 3	I	lim3-GAL4-DBD/+;20XUAS-CsChrimson-mVenus_attP2/+; C15AD/+
Figure 3	J	20XUAS-CsChrimson-mVenus_attP40/+;Dr-p65.AD, gad1-GAL4-DBD/+;
Figure 3	K	acj6-p65.AD/+; VGluT-GAL4-DBD/20XUAS-CsChrimson-mVenus_attP40;
Figure 3	L	knot-p65.AD/+;hb9-GAL4-DBD, 20XUAS-CsChrimson-mVenus_attP2/+
Figure 3	M	unc-4-p65.AD/+;20XUAS-CsChrimson-mVenus_attP40/+;TfAP-2-GAL4-DBD/+
Figure 3	N	20XUAS-CsChrimson-tdTomato_su(Hw)attP5/+; Dr-p65.AD/+; toy-GAL4-DBD/+
Figure 3	O	unc-4-p.65AD/+;20XUAS-CsChrimson-mVenus_attP40/+;hmx-GAL4-DBD/+
Figure 3 Supplemental 1	A	HLH4C-GAL4-DBD/+; H15-p65.AD/20XUAS-CsChrimson-mVenus_attP40
Figure 3 Supplemental 1	B	20XUAS-CsChrimson-mVenus_attp18/+;;ChAT-GAL4-DBD/+;H15-p65.AD, /+
Figure 3 Supplemental 1	C	20XUAS-CsChrimson-mVenus_attp18/+;fer3-GAL4-DBD/cg4328-AD
Figure 3 Supplemental 1	D	mab21-p65.AD/+;20XUAS-CsChrimson-mVenus_attP40/+;;toy-GAL4-DBD/+
Figure 3 Supplemental 1	E	unc-4-GAL4-DBD/+;20XUAS-CsChrimson-mVenus_attP40/+; teyVP16.AD/+
Figure 3 Supplemental 1	F	eve-p65.AD/20XUAS-CsChrimson-mVenus_attP40; gad1-GAL4-DBD/+
Figure 3 Supplemental 1	G	;20XUAS-CsChrimson-mVenus_attP40/+;nkx6-GAL4-DBD/ gad1-p65.AD
Figure 3 Supplemental 1	H	20XUAS-CsChrimson-mVenus_attP40/+;dbx-GAL4-DBD/dmrt99B-p65.AD
Figure 3 Supplemental 1	I	20XUAS-CsChrimson-mVenus_attp18/+;vg-GAL4-DBD/+; D-vp16.AD/+
Figure 3 Supplemental 1	J	VGluT-p65.AD/20XUAS-CsChrimson-mVenus_attP40;nkx6-GAL4-DBD/+
Figure 3 Supplemental 1	K	VGluT-GAL4-DB/20XUAS-CsChrimson-mVenus_attP40;hb9-p.65AD/+
Figure 3 Supplemental 1	L	/20XUAS-CsChrimson-mVenus_attP40/+;dbx-GAL4-DBD/ scro-p65.AD
Figure 3 Supplemental 1	M	bi-GAL4-DBD/+;20XUAS-CsChrimson-mVenus_attP40/+;; shaven-p65.AD/+
Figure 3 Supplemental 1	N	tj-GAL4-DBD/20XUAS-CsChrimson-mVenus_attP40; Dr-p65.AD/+;
Figure 3 Supplemental 1	O	unc-4-p65.AD/ acj6-GAL4-DBD; /20XUAS-CsChrimson-mVenus_attP40/+
Figure 3 Supplemental 1	P	/20XUAS-CsChrimson-mVenus_attP18/+; twit-p65.AD/+; ems-GAL4-DBD/+
Figure 4	A-F	ap-p65.AD/20XUAS-CsChrimson-mVenus_attP40; fkh-GAL4-DBD/+
Figure 5	A	acj6-p65.AD/+;20XUAS-CsChrimson-mVenus_attP40/+; gad1-GAL4-DBD/+
Figure 5	B	acj6-p65.AD/+; VGlut-GAL4-DBD/20XUAS-CsChrimson-mVenus_attP40
Figure 5	C	acj6-p65.AD/+;20XUAS-CsChrimson-mVenus_attP40/+; ChAT-GAL4-DBD
Figure 6	A	lim3-GAL4-DBD/20XUAS-CsChrimson-mVenus_attP40;C15-p65.AD/+
Figure 6	B, C, D	20XUAS>dsFRT>CsChrimson-mVenus in attp18/+; tsh-lexA, 8XLexAop-FlpL in attp40/lim3-GAL4-DBD;C15-p65.AD/+
Figure 6	E	20XUAS-CsChrimson-mVenus_attP40/+;Dr-p65.AD, gad1-GAL4-DBD/+;
Figure 6	FG	20XUAS>dsFRT>CsChrimson-mVenus in attp18, pBPhsFlp2::PEST in attp3/+;Tf-AP-2-GAL4/+
Figure 6	H, J	20XUAS-CsChrimson-mVenus_attP40/+; Dr-p65.AD/+; ey-DBD/+
Figure 7	K	Cyo/+; Dr-p65.AD/+; ey-DBD/+
Figure 8	L	UAS-hid/+;Dr-p65.AD/+; ey-DBD/+
Videos		Genotypes
Video-1A		20XUAS-CsChrimson-mVenus_attp18/+;ets21c- GAL4-DBD/+ Dr-p65.AD/+
Video-1B		HLH4C-GAL4-DBD/+; H15-p65.AD/20XUAS-CsChrimson-mVenus_attP40
Video-2A		VGluT-p65.AD/+;sox21a GAL4-DBD/20XUAS-CsChrimson-mVenus_attP2
Video-4B		20XUAS-CsChrimson-mVenus_attp18/+;ap-p65.AD/+; fkh/+
Video-5B		vg-p65.AD/+;10XUAS-IVS-myr::GFP in attP2/+; toy-GAL4-DBD/+
Video-6B		20XUAS-CsChrimson-mVenus_attp18;sens2-p65.AD/ vg-GAL-DBD
Video-7B		mab21-GAL4-DBD/ unc-4-p65.AD; 20XUAS-CsChrimson-mVenus_attp40
Video-8A		20XUAS-CsChrimson-mVenus_attP40/+;ems-GAL4-DBD/+; ey-p65.AD/+
Video-8B		lim3-GAL4-DBD/+;20XUAS-CsChrimson-mVenus_attP2/+; C15AD/+
Video-9A		20XUAS-CsChrimson-mVenus_attP40/+;Dr-p65.AD, gad1-GAL4-DBD/+;
Video-9B		acj6-p65.AD/+; VGluT-GAL4-DBD/20XUAS-CsChrimson-mVenus_attP40;
Video-10B		knot-p65.AD/+;hb9-GAL4-DBD, 20XUAS-CsChrimson-mVenus_attP2/+
Video-11A		unc-4-GAL4-DBD/+;20XUAS-CsChrimson-mVenus_attP40/+; teyVP16.AD/+
Video-11B		eve-p65.AD/20XUAS-CsChrimson-mVenus_attP40; gad1-GAL4-DBD/+
Video-12A		20XUAS>dsFRT>CsChrimson-mVenus in attp18, pBPhsFlp2::PEST in attp3/+;Tf-AP-2-GAL4/+
Video-13A		20XUAS-CsChrimson-mVenus_attP40/+;dbx-GAL4-DBD/dmrt99B-p65.AD
Video-13B		20XUAS-CsChrimson-mVenus_attp18/+;vg-GAL4-DBD/+; D-vp16.AD/+
Video-14A		20XUAS-CsChrimson-tdTomato_su(Hw)attP5/+; Dr-p65.AD/+; toy-GAL4-DBD/+
Video-15B		VGluT-p65.AD/20XUAS-CsChrimson-mVenus_attP40;nkx6-GAL4-DBD/+
Video-16B		VGluT-GAL4-DB/20XUAS-CsChrimson-mVenus_attP40;hb9-p.65AD/+
Video-17A		unc-4-p.65AD/+;20XUAS-CsChrimson-mVenus_attP40/+;hmx-GAL4-DBD/+
Video-19A		20XUAS-CsChrimson-mVenus_attP40/+;dbx-GAL4-DBD/ scro-p65.AD
Video-21A		20XUAS-CsChrimson-mVenus_attP40/+; Dr-p65.AD/+; ey-DBD/+
Video-23B		unc-4-p65.AD/ acj6-GAL4-DBD; /20XUAS-CsChrimson-mVenus_attP40/+
